# Analysis of SARS-CoV-2 synonymous codon usage evolution throughout the COVID-19 pandemic

**DOI:** 10.1101/2021.12.17.472912

**Authors:** Ezequiel G. Mogro, Daniela Bottero, Mauricio J. Lozano

## Abstract

SARS-CoV-2, the seventh coronavirus known to infect humans, can cause severe life-threatening respiratory pathologies. To better understand SARS-CoV-2 evolution, genome-wide analyses have been made, including the general characterization of its codons usage profile. Here we present a bioinformatic analysis of the evolution of SARS-CoV-2 codon usage over time using complete genomes collected since December 2019. Our results show that SARS-CoV-2 codon usage pattern is antagonistic to, and it is getting farther away from that of the human host. Further, a selection of deoptimized codons over time, which was accompanied by a decrease in both the codon adaptation index and the effective number of codons, was observed. All together, these findings suggest that SARS-CoV-2 could be evolving, at least from the perspective of the synonymous codon usage, to become less pathogenic.

**Graphical Abstract:** 
