## Supplementary material for "Analysis of SARS-CoV-2 synonymous codon usage evolution throughout the COVID-19 pandemic": TableS2

### Sheet: SARSCoV2 Preferred Codons
http://gtrnadb.ucsc.edu/Hsapi19/					Preferred by SARSCoV2
					Antagonistic	Antagonistic	Antagonistic
Isotype	tRNA Count by Codon							Total
	NNT	NNC	NNG	NNA
iMet/Met			ATG 9/10					19
Trp			TGG 7					7
Phe	TTT	TTC 10						10
Asn	AAT	AAC 20						20
Lys			AAG 15	AAA 12				27
Asp	GAT	GAC 13						13
Glu			GAG 8	GAA 7				15
His	CAT	CAC 10						10
Gln			CAG 13	CAA 6				19
Ile	ATT 14	ATC 3		ATA 5				22
Cys	TGT	TGC 29						29
Tyr	TAT	TAC 13						13
Ala	GCT 22	GCC	GCG 4	GCA 8				34
Gly	GGT	GGC 14	GGG 5	GGA 9				28
Pro	CCT 9	CCC	CCG 4	CCA 7				20
Thr	ACT 9	ACC	ACG 5	ACA 6				20
Val	GTT 9	GTC	GTG 11	GTA 5				25
Ser	TCT 9	TCC	TCG 4	TCA 4				25
	AGT	AGC 8
Arg	CGT 7	CGC	CGG 4	CGA 6				28
			AGG	AGA 6
Leu	CTT 9	CTC	CTG 9	CTA 3				31
			TTG 6	TTA 4

### Sheet: Neutrality plots vs Date
Month	slope	R2	p.value	Number of genomes
2020-01	-0.21136	0.027702	0.752647	6
2020-02	0.178891	0.987951	5.615e-08	9
2020-03	0.174872	0.543015	5.48307e-176	1024
2020-04	0.161796	0.253359	5.77782e-55	837
2020-05	0.122886	0.171832	1.42314e-25	582
2020-06	0.115575	0.150005	2.3531e-12	305
2020-07	0.1168	0.172599	3.65226e-17	377
2020-08	0.142986	0.355938	1.74249e-33	333
2020-09	0.0799077	0.0746105	8.32463e-08	373
2020-10	0.172735	0.642787	1.52435e-103	456
2020-11	0.139705	0.343492	1.12187e-121	1310
2020-12	0.138779	0.337288	8.46402e-254	2817
2021-01	0.0674121	0.0578254	2.69659e-41	3044
2021-02	0.0857139	0.0981095	4.96578e-46	1967
2021-03	0.157354	0.620289	0	2671
2021-04	0.131896	0.363223	9.5012e-282	2853
2021-05	0.103909	0.162795	9.92883e-64	1601
2021-06	0.130714	0.284172	4.91579e-65	870
2021-07	0.152197	0.626761	2.68994e-118	545
2021-08	0.181471	0.871449	5.33114e-45	99
2021-09	0.166667	1	0	3

### Sheet: Omicron ENC and CAI
Omicron
Avg. ENC:	45.51145		Avg. CAI:	0.6753533
ID	VarName	Variant	Date	ORF	enc	CAI
OL672836	O	B.1.1.529	2021-11-01	ORF1ab	44.20427	0.6735800
				ORF1a	44.52389	0.6721610
				S	44.84751	0.6875174
				ORF3a	51.10050	0.6711529
				E	46.88775	0.5959023
				M	53.70414	0.6665320
				ORF6	39.94127	0.6431698
				ORF7a	48.65142	0.6838462
				ORF7b	29.25714	0.6530328
				ORF8	44.96997	0.6657651
				N	53.20230	0.7068400
				ORF10	55.89189	0.6071880
